# Unveiling the phenology and associated floral regulatory pathways of *Humulus lupulus* L. in subtropical conditions

**DOI:** 10.1101/2023.09.15.557988

**Authors:** Robert Márquez Gutiérrez, Raphael Ricon de Oliveira, Thales Henrique Cherubino Ribeiro, Kellen Kauanne Pimenta de Oliveira, João Victor Nunes Silva, Tamires Caixeta Alves, Laurence Rodrigues do Amaral, Marcos de Souza Gomes, Matheus de Souza Gomes, Antonio Chalfun-Junior

## Abstract

The *Humulus lupulus* L. (hops) is traditionally produced in temperate regions, historically attributed to the belief that vernalization was necessary for reproductive transition. Nevertheless, recent studies have revealed the potential for hop plants to flower in tropical and subtropical climates, thereby reshaping cultivation prospects once the developmental disparities are understood and adapted for optimized production. Here, we delved into the hop phenological cycle and the underlying floral regulatory pathways ultimately, seeking to devise strategies to modulate development and enhance production in regions with low latitudes. In contrast to cultivation in temperate regions, hops grown in the subtropical climate of Minas Gerais, Brazil, flower multiple times throughout the year, independently of the season. Hop is a short-day plant, and in Brazil, the photoperiod is consistently inductive due to daylight hours always being below the described threshold (16,5 h of light critical point). We observed that the reproductive transition of hop initiates after a specific number of nodes, 25 to 28, leading us to hypothesize that this process is primarily controlled by endogenous factors. To explore this issue, we first identified in the hop genome families of miRNAs related to reproductive transition, such as the families MIR156 and MIR172, and the PEBP family which includes the FLOWERING LOCUS T (FT). The expression of miR156 decreased along development inversely to miR172 and in synchrony with the upregulation of HlFT3 and HlFT5. These findings strongly support that the reproductive transition in hops under inductive photoperiodic conditions is primarily regulated by endogenous factors related to development and aging throughout the miRNA and FT-associated pathways. Thus, our study shedded light on the intricate molecular mechanisms that underlie hop floral development paving the way for potential advancements in hop production on a global scale.
