## Supplementary material for "Unveiling the phenology and associated floral regulatory pathways of *Humulus lupulus* L. in subtropical conditions": Table S1

### Sheet: Primers
Primers	Sequences (5'-3')
hlu-miR156a-3P RT	GTCGTATCCAGTGCAGGGTCCGAGGTATTCGCACTGGATACGACTGTGCT
hlu-miR156a-3P Fw	GGCGTTGACAGAAGAGAGAG
hlu-miR172d-3p RT	GTCGTATCCAGTGCAGGGTCCGAGGTATTCGCACTGGATACGACATGCAG
hlu-miR172d-3p Fw	ATGGGGGAATCTTGATGATG
hlu-miR172-3p RT	GTCGTATCCAGTGCAGGGTCCGAGGTATTCGCACTGGATACGACATGCAG
hlu-miR172-3p Fw	GGGGTGAGAATCTTGATGATG
HlFT3 Fw	AAAAGCGTGTTAGTTATGCC
HlFT3 Rv	TTGGTTGACAATTTGGGAAG
HlFT5 Fw	AGATAGGGACGCTCTTGTAC
HlFT5 Rv	TTGGTTGACAATTTGGGAAG
HlSAMS Fw	CGGTGAAGAATAGAGGTCTGG
HlSAMS Rv	CTCGGAGGTGAATAGGAAGG
HlEFALP Fw	ACCCCCCAAGTATTCTAAGG
HlEFALP Rv	CCTCTCAATCATGTTGTCACC

### Sheet: MIR Families
Family	Precursor_name	Sequence	Len	Mature_Name	Mature_Sequence	Start_position	End_position	Orthology_mature_name	Mismatches	Gaps	Size_miRNA	Orthology_miRNA
MIR156	hlu-miR156a	UGGACAUCAGCAUUGCCACUACUUCCAUUAGUGAUCAAAACUGAACUCAUGAAAGGCUCUGAACCAUGAUUAUUUGUCUGCAGGGUGGGGUGCUGCCCUACCAUUGAGAUUGAGGAGCUAAGGUGUGACAUUAUGUUGUGUCCCAAACCCAUCUCAGGUGUCUGCGCCUGCGGUGACGGUGAUGACAGAAGAGAGAGAGCACAAUCCGAGUUAUGGAUUUGUUGUGCUGUUGUAGAAGAAGUAGUACUAGUUGUUGAUGUUAA	263	hlu-miR156a-3p	UGACAGAAGAGAGAGAGCACA	183	203	tcc-miR156a	0	0	21	21
	hlu-miR156b-1	UUGUUUUGUUGACAGAAGAUAGAGAGCACAGGUGAGCAUAUACCCAAUGAAAGACUAUCGUGUAUGAGCAGUUUUGUGCUCUCUGUUCUUCUGUCGACACAAUCU	105	hlu-miR156b-1-5p	UUGACAGAAGAUAGAGAGCAC	9	29	aof-miR156b	0	0	21	21
				hlu-miR156b-1-3p	GCUCUCUGUUCUUCUGUC	78	95	vca-miR156b-3p	2	0	18	21
	hlu-miR156b-2	GCUGAUGUUGUUGACAGAAGAUAGAGAGCACAGAUGACUAAAUGCAUAGCAGCAUCUCACUCCUUUGUGCUCUCUAUUCUUCUGUCAUCACCUCUAU	97	hlu-miR156b-2-5p	UUGACAGAAGAUAGAGAGCAC	11	31	aof-miR156b	0	0	21	21
				hlu-miR156b-2-3p	GCUCUCUAUUCUUCUGUCAUC	69	89	vca-miR156b-3p	1	0	21	21
	hlu-miR156c	UAGAAACUGACAGAAGAGAGUGAGCACACAGAGGGCUUGGGCAUAAGAGUAUGCUAUUGCUUUUGCGUGCUCACUGCUCUAUCUGUCAGUUUACA	95	hlu-miR156c-3p	GCUCACUGCUCUAUCUGUCAG	69	89	cas-miR156c-3p	0	0	21	22
				hlu-miR156c-5p	UGACAGAAGAGAGUGAGCACA	8	28	rco-miR156c	0	0	21	21
	hlu-miR156d-1	GUUUGACGCUGUUGACAGAAGAUAGAGAGCACAGAUGAUGAUAUGCAACCAAAAAAAAGCCAAUAAUUUCGAGCUGCAUCUCACUCGUUUGUGCUCUCUAUGCUUCUGUCAUCACCUUCAGUC	123	hlu-miR156d-1-3p	GCUCUCUAUGCUUCUGUCAUCA	93	114	stu-miR156d-3p	0	0	22	22
				hlu-miR156d-1-5p	UUGACAGAAGAUAGAGAGCAC	12	32	stu-miR156d-5p	0	0	21	21
	hlu-miR156d-2	GUUUGACGCUGUUGACAGAAGAUAGAGAGCACAGAUGAUGAUAUGCAACCAAAAAAAGCCAAUAAUUUCGAGCUGCAUCUCACUCGUUUGUGCUCUCUAUGCUUCUGUCAUCACCUUCAGUC	122	hlu-miR156d-2-3p	GCUCUCUAUGCUUCUGUCAUCA	92	113	stu-miR156d-3p	0	0	22	22
				hlu-miR156d-2-5p	UUGACAGAAGAUAGAGAGCAC	12	32	stu-miR156d-5p	0	0	21	21
	hlu-miR156d-3	CAUAGGAAUAUAAGAGAUUGACACUGACAGAAGAGAGUGGAGCACAUACUAGCAUAUGUAUGAAUGCAUACCUUGUUGACGGUGCGUGCUCACUCUCUUUCUGUCAGCUUAUUCCACUUUUAUAUUCUCUCUU	133	hlu-miR156d-3-3p	GCUCACUCUCUUUCUGUCA	88	106	cas-miR156d-3p	0	0	19	21
				hlu-miR156d-3-5p	﻿UGACAGAAGAGAGUGGAG	25	42	pab-miR156d	2	0	18	21
	hlu-miR156g	UUUUGUUGUCAGAAGAUAGAGAGCACAGGUGAGCAUAUACCCAAUGAAAGUCUAUUGUGUAUGAACAGUUUUGUGCUCUCUGUUCUUCUGUCGACACAU	99	hlu-miR156g-5p	CAGAAGAUAGAGAGCACAG	10	28	gma-miR156g	0	0	19	20
				hlu-miR156g-3p	GCUCUCUGUUCUUCUGUC	75	92	csi-miR156g-3p	1	0	18	21
MIR158	hlu-miR158a	CGAGUGCAUGUGAGUGCAUGGUUAGUAGUGAUAGACUUGUGUGCUUGUGUGUGUACAUGUACAUAGUAUGCCUGGUAAGCAUGCAAUAGAUUACCAUGCAUUAAGAUCACAUA	113	hlu-miR158a-5p	UGUGCUUGUGUGUGUACA	40	57	cas-miR158a	3	0	18	22
MIR160	hlu-miR160b	UUGUGCCUGGCUCCCUGUAUGCCGCAAGCAUCAAAUCAAAGCUAUUUUGGUUUUUGCUGGUUGCGUACGAGGAGCCAAGCAUGC	84	hlu-miR160b-5p	UGCCUGGCUCCCUGUAUGCCG	4	24	csi-miR160b-5p	0	0	21	21
				hlu-miR160b-3p	GCGUACGAGGAGCCAAGCAU	63	82	csi-miR160b-3p	0	0	20	21
	hlu-miR160g	AGUAUGCCUGGCUCCCUGUAUGCCAUCUGCUGAGCCCAUCAGCAAAUUGGUGGCAUCGUUAGAUGGCGUGCGAGGAGCCAUGCAUGCC	88	hlu-miR160g-5p	UGCCUGGCUCCCUGUAUGCCAUC	5	27	mes-miR160g	0	0	23	23
				hlu-miR160g-3p	GCGUGCGAGGAGCCAUGCAUG	66	86	zma-miR160g-3p	2	0	21	21
MIR162	hlu-miR162	AUUUGGGUGAAGUCACUGGAGGCAGCGGUUCAUCGAUCUCUUCCUGAAUUCUUUUUGUGAACAAGAAAACACAAAACAUGAAUCGAUCGAUAAACCUCUGCAUCCAGCGUUCACUCAUUU	120	hlu-miR162-5p	UGGAGGCAGCGGUUCAUCGAUC	17	38	csi-miR162-5p	0	0	22	22
				hlu-miR162-3p	UCGAUAAACCUCUGCAUCCAG	87	107	fve-miR162-3p	0	0	21	21
MIR164	hlu-miR164e-1	UGGAGAAGGGGAGCACGUGCAAACACUACUACUUGCAAUGUAGUUGAGCUUAUGUAGAUUGCUCGGUUGCACGUGCCCUGCUUCUCCA	88	hlu-miR164e-1-5p	UGGAGAAGGGGAGCACGUGCA	1	21	cpa-miR164e	0	0	21	21
	hlu-miR164e-2	AAAGGUGAGAGACCCAUGGUGGAGAAGGGGAGCGCGUGCAAGACAAUCAAUUCAGUGGCAUUGUUUGAAUUAGAAACAUAUUCUAACUAAAUUACUACUGGGGGGGUGUAUUGCACGUGCCCUGCUUCUCCAACAAGGAGCAACUCACCAGC	152	hlu-miR164e-2-5p	UGGAGAAGGGGAGCGCGUGCA	20	40	cpa-miR164e	1	0	21	21
MIR166	hlu-miR166b-1	UUGAGUUGAGGGGAAUGAAGCCUGGUCCGAAAUCAUUCAAAUUAUAAUUGUGUUAUAUGAUUAACAUAAUAAUAGCUAGGAAUGGUUUCGAACCAGACAGCAUUCCCCUCAACUAUU	117	hlu-miR166b-1-5p	GGGAAUGAAGCCUGGUCCGAAA	11	32	ata-miR166b-5p	2	0	22	22
				hlu-miR166b-1-3p	UCGAACCAGACAGCAUUCCCC	88	108	fve-miR166b	4	0	21	21
	hlu-miR166b-2	UAUAGUUGGGGGGAAUGAAGCCUGGUCCGAAAUCCUUCAGAUGAUCAUCACAGAAAGACCAUACACACACACAUAUAUAUAUAUGUAUAUAUAUAUCACUUUGAAGGUUUGACAGAAAGAUCUCGAACCAGACGACAUUCCCCUCAACUGUU	152	hlu-miR166b-2-5p	GGGAAUGAAGCCUGGUCCGAAA	11	32	ata-miR166b-5p	2	0	22	22
	hlu-miR166f	GUGUUGAGGGGAAUGUUGGCUGGCUCGAGGCUUUUUACACAGGCAACAAGUUUUCUAAUAUCCAAAGAAAACAACUGUGUGUAAGGCUUCGGACCAGGCUUCAUUCCCCUCAAAUG	116	hlu-miR166f-3p	UCGGACCAGGCUUCAUUCCCCU	89	110	cas-miR166f-3p	0	0	22	22
				hlu-miR166f-5p	GGAAUGUUGGCUGGCUCGAGG	10	30	cas-miR166f-5p	2	0	21	21
	hlu-miR166k-1	NNNUGGAGCUUUUGUGUUUGCGGGGAACGUUGUCUGGCUCGAGGAUACACUUUUGAUUAUUUGAUCUGUAUUUUUGCAGUCGAUUUGAGUAGUGGGUCGUCGGACCAGGCUUCAUUCCCCCCAAUUAAAAGCUUCCAAAA	140	hlu-miR166k-1-3p	UCGGACCAGGCUUCAUUCCCCC	100	121	lus-miR166k	0	0	22	22
	hlu-miR166k-2	NNNUGGAGCUUUUGUUUUUGCGGGGAACGUUGUCUGGCUCGAGGAUACACUUUUGAUUAUUUGAUCUGUAUUUUUGCAGUCGAUUUGAGUAGUGGGUCGUCGGACCAGGCUUCAUUCCCCCCAAUUAAAAGCUUCCAAAA	140	hlu-miR166k-2-3p	UCGGACCAGGCUUCAUUCCCCC	100	121	lus-miR166k	0	0	22	22
	hlu-miR166k-3	UGAAAGUGAAUUAGGAUGAGAGGAAUGUUGUCUGGCUCGAGGACAUGGAGGUUGAUUCUCUAUAUUAUCGUGUUGUAUAAAUAUAGCUUGAAACCCUAAAUGAUUCUCGGACCAGGCUUCAUUCCCCCCAACCAAAAUUUUCUUCUU	147	hlu-miR166k-3-3p	UCGGACCAGGCUUCAUUCCCCC	107	128	lus-miR166k	0	0	22	22
				hlu-miR166k-3-5p	﻿GGAAUGUUGUCUGGCUCGAGG	22	42	osa-miR166k-5p	2	0	21	21
MIR167	hlu-miR167a	CUCCAACAGUUGAAGCUGCCAGCAUGAUCUACACUCUGCUAUAUAUAAAACUAAGAAGAGAGUAGAUCAUGUGGCAGUUUCAUCUGUUGAUG	92	hlu-miR167a-5p	UGAAGCUGCCAGCAUGAUCUA	11	31	aof-miR167a	0	0	21	21
				hlu-miR167a-3p	AGAUCAUGUGGCAGUUUCAU	64	83	vca-miR167a-3p	0	0	20	21
	hlu-miR167b	UCUCAAAGGGAAAAAGUGAAGCUGCCAGCAUGAUCUAGCUUCGUUUAGUAGAAAAGAAUAAGUAUAUAAAUACUAAUCUUAGCUAGGUCAUGCUGUGACAGCCUCACUCCUUCCUGUUUGGGG	123	hlu-miR167b-3p	GGUCAUGCUGUGACAGCCUCACU	86	108	cas-miR167b	0	0	23	23
				hlu-miR167b-5p	UGAAGCUGCCAGCAUGAUCUA	17	37	cpa-miR167b	0	0	21	21
	hlu-miR167f	CUCCAACAGUUGAAGCUGCCAGCAUGAUCUGCACUUUGCUAUAUAUAAAACUAAGAAGAGAGUAGAUCAUGUGGCAGUUUCAUCUGUUGAUG	92	hlu-miR167f-5p	UGAAGCUGCCAGCAUGAUCUGC	11	32	ata-miR167f-5p	0	0	22	22
				hlu-miR167f-3p	AGAUCAUGUGGCAGUUUCA	64	82	ptc-miR167f-3p	0	0	19	21
	hlu-miR167h	AGAUAACAGGUGAAACUGCCACAUGAUCUGAUCUUCCUUCAUCAAGGAGGAAAGUUAAGAUCAUGCUGGCAGCUUCAACUAUUAAUG	87	hlu-miR167h-3p	AUCAUGCUGGCAGCUUCAACU	60	80	gma-miR167h	0	0	21	24
	hlu-miR167j	UUUGAGUAAUGAUAUGUGCACUAAAACAUUACACCAACUGAUGAUCAUGUGGCAGUUUCAUUAAAUCAAUCACAUUUAUUUCAGGCGGGACCCGCUAUUUUAAAAAAACAGUGGCACGUGAGUUGGUGUAAUGUUUUGGUAUAUAAUUUUAGUGCACAUAUUAUUAUUCUGA	172	hlu-miR167j-5p	GAUCAUGUGGCAGUUUCAUU	43	62	zma-miR167j-3p	0	0	20	20
MIR168	hlu-miR168	CUCACCGCGGUCUCCGAUUCAGUUGAUGCAAGGCGGGAGCCAUUUCGCUCCAAAAUCCAAUCCCAUUGCGAACCGGUUCCCGACCUGCACCAAGCGAAUUAGACACCGCUGGUAAC	116	hlu-miR168-5p	AUUCAGUUGAUGCAAGGCGGGA	17	38	aau-miR168	0	0	22	24
				hlu-miR168-3p	UCCCGACCUGCACCAAGCGAAU	78	99	hvu-miR168-3p	3	0	22	24
MIR169	hlu-miR169a	GCAAUGUGCAGCCAAGGAUGACUUGCCGAUGGCCUCUUUGUUAUUCCACUCUCGUAGCUUGUGGAGUGAAUAUAUAUGGUAUUUGUUGGCAAGUUGGCCUUGGCUACAUGUU	112	hlu-miR169a-5p	CAGCCAAGGAUGACUUGCCGA	9	29	cas-miR169a	0	0	21	21
				hlu-miR169a-3p	GGCAAGUUGGCCUUGGCUACA	88	108	aly-miR169a-3p	1	0	21	21
	hlu-miR169c	GAGAGAGAGAGAAUAGCUAAGGAAGAGUAGAAGUCUUGUAUGAAGAUGAAGAACCAUGUUUGGUAGCCAAGGAUGACUUGCCUAAAUCCUGAUCUAGGGUAGGUUGGAAUGAACAUGAGGAGUAUCCAAACAGGAGUUUUGAGCAAACUAAGUACCCUUUUGAGCUGGUUUUUUGGGCAAGCUCCUUUGGCUAUUCUGACUGGUUCUUGUCUAUCAUGCUAGACUUUUCCUCUCUUCCAUUUCCAAUAUCUUUUUCUGUG	260	hlu-miR169c-5p	UAGCCAAGGAUGACUUGCCUA	64	84	ata-miR169c-5p	0	0	21	21
	hlu-miR169e-1	CUAACAUGAGAGAGAAGAGGUCGUCAGAUUAGCCAAGGAGACUGCCUGAACAUUCAUCCAAUCACAGCCUGCCACGUGUGAAAAGCCAUUGAAAGAAAAAGAAUGCAGGCAAGUCAUCCUUGGCUAUCAAACUAAACACACUCUUAUCUUCAUGUAAA	158	hlu-miR169e-1-5p	UAGCCAAGGAGACUGCCU	30	47	zma-miR169e	0	0	18	21
	hlu-miR169e-2	CUGAGAAAGGUGGAGUAAAAAUGAGCCAAGGAUGACUUGCCCGAGGCUAACAAUGGAGGAUAUUCGGUACAUUGACAUUGUUAUAGCUAGUCAACUACCCCAUUAUGUAUGCAUGCUGGCAAGUCAAUCAUGGUUCAUUCCUGCUCCUCUUUCUAUG	157	hlu-miR169e-2-5p	UGAGCCAAGGAUGACUUGCC	22	41	fve-miR169e	0	0	20	21
	hlu-miR169e-3	CUGAGAAAGGUGGAGUAAAAAUGAGCCAAGGAUGACUUGCCCGAGGCUAACAAUGGAGGAUAUUGGGUACAUUGACAUUGUUAUAGCUAGCUAGCUACCCCAUUAUGUAUGCAUGCUGGCAAGUCAAUCUUGGUUCAUUCCUGCUCCUCUUUCUAUG	157	hlu-miR169e-3-5p	UGAGCCAAGGAUGACUUGCC	22	41	fve-miR169e	0	0	20	21
	hlu-miR169i	GAAGAUAAAUUAGUUUCUUCGUUCUUGCAUGAAGAGAAUAGAGAGCGAACAUGAGCCAAAAAUGACUUGCCGACUGCCUUUUUAAGUUGGUAACAUCAAAUUUCAACGAUUUGGGGAUAUCAUUCGGUGAGCAUUUAUUGGCUCCGUUUGGCUCUCUAUACUUUCAUGUCAGAGUUAUAGAAAGUUACUCAUCACA	196	hlu-miR169i-5p	UGAGCCAAAAAUGACUUGCCG	52	72	mtr-miR169i	1	0	21	22
	hlu-miR169j-1	NNGGAAGAGAGGUCUAACAUGAAGAUAAAGAGUCUCGUUUGGUAGCCAAGGAUGACUUGCCUGCCUCCUUUCAAGAGGUUUCAAAUCAUCAUNNNNNNNNNNNNNNNNNNNNNNNNNNNNNNNNNNNNNNNNNCUUGUAUUUUUUUUAUAAGAAACCGUUGAUGGGUUUCAGGCAGUCACCUUGGCUAAUUUGACAGGCUCUUUUUUCUCAUGCUAGACUACUUUCUCUUCUUG	234	hlu-miR169j-1-5p	UAGCCAAGGAUGACUUGCCUGC	43	64	ppe-miR169j	0	0	22	22
	hlu-miR169j-2	AGAAAGGAAGGGUCGUCCUACAUGAGGAUUAAGAGCCUUUGUUUUGUAGCCAAGGAUGACUUGCCUGCAGCCUCUUCAAGGAGUCUUAGACCCUCAUUAACCGAGCAGUUUUUUCUGUAAAUAAAAUCAUUAUUGCAUCAUGAUUGAUUACCAGUAUAUAUUAUUUAUAUUAAUCGAGAAGGAAUCCUUGUGUGGUAUUCGGGCAGUCUCCUUGGCUAUCAAGACAGGCUCUUAUCUCUGAUGCUGGACCUCUUCUUCCA	260	hlu-miR169j-2-5p	UAGCCAAGGAUGACUUGCCUGC	47	68	ppe-miR169j	0	0	22	22
				hlu-miR169j-2-3p	GGCAGUCUCCUUGGCUAUC	202	220	aly-miR169j-3p	0	0	19	19
	hlu-miR169r	GUCGAUCGGUCUGACAGUGUUUGCAUGAGGAGAAGGAGAGAGAGAAUGCAGCCAAGGAUGACUUGCCGGCCGGCAUAUAUAGUUGAUAGAGUGAUUUAUACAUAAAUAAAAAUAAUAAUAAUUAUGACAAGUAGGGUAACGUUGCUGGUGAGUUGUCCUUGGCUACAUUUCGCUCUUCACUCUUAAUGUAAGCCUCUGUGACCUAUCUUU	210	hlu-miR169r-5p	CAGCCAAGGAUGACUUGCCGG	49	69	csi-miR169r-5p	0	0	21	21
MIR171	hlu-miR171a-1	AUGGAUCAGUUUAACGGGAUAUUGGUCCGGUUCAAUAAGAAAGUCGAGUUCAGAAACUGAUUGAGUUCUGCUUUUUGAUUGAGCCGUGCCAAUAUCACGUGCCACUGUUCUUC	113	hlu-miR171a-1-3p	UGAUUGAGCCGUGCCAAUAUC	76	96	aof-miR171a	0	0	21	21
				hlu-miR171a-1-5p	GGAUAUUGGUCCGGUUCAAU	17	36	ptc-miR171a-5p	1	0	20	21
	hlu-miR171a-2	UCUCACUCGGCAUUGGUGCGGUUUAACCUUACCAAAAGGUCGAUGUGAAACUCGAUUUUAUGGUUUGAUUGAGCCGCGCCAAUAUCGCGUGCCU	94	hlu-miR171a-2-3p	UGAUUGAGCCGCGCCAAUAUC	66	86	cas-miR171a-3p	0	0	21	22
	hlu-miR171a-3	GUUUGAAAGAGUUACCGUGAUGUUGGCUCUGUUCACUCAGAGAGUNNNNNNNNNNNNNNNNNNNNNNNGUGGGUUUAUUAGGUUGUGCUUUCUGAUUGAGCCGUGCCAAUAUCUCGGUUGUCUUUCAUUU	130	hlu-miR171a-3-3p	UGAUUGAGCCGUGCCAAUAUC	93	113	aof-miR171a	0	0	21	21
				hlu-miR171a-3-5p	UUGGCUCUGUUCACUCAGA	23	41	cas-miR171a-5p	3	0	19	21
	hlu-miR171a-4	AAAGAGAGCGAUGUUGGCAAGGUUCAAUCUGAGCAUGGAUUUAUGCAAAUACAGGGCAUAGGUAUCCAUAUCAGAUUGAGCCGUGCCAAUAUCACUUUCCAA	102	hlu-miR171a-4-3p	UUGAGCCGUGCCAAUAUCACU	76	96	smo-miR171a	0	0	21	21
				hlu-miR171a-4-5p	UUGGCAAGGUUCAAUCUGA	14	32	zma-miR171a-5p	2	0	19	21
	hlu-miR171a-5	UCUCACUCGGCAUUGGUGCGGUUUAACCUUACCAAAAGGUCGAUGUGAAACUCGAUUUUAUGGUUUGAUUGAGCCGCGCCAAUAUCGCGUGUCU	94	hlu-miR171a-5-3p	UGAUUGAGCCGCGCCAAUAUC	66	86	cas-miR171a-3p	0	0	21	22
				hlu-miR171a-5-5p	﻿CAUUGGUGCGGUUUAACC	11	28	nta-miR171a	4	0	21	21
	hlu-miR171b	GAAAACGAAAGUGAUAUUGGCGCGGCUCAAUCUGAGAUCGUAUUUUACGAGAUUAGGGAUGCGUGUAAAUCCGUCUUCGGAUUGAACCUCACCAACAUCGCUUUCUUCGA	110	hlu-miR171b-5p	GAUAUUGGCGCGGCUCAAUC	13	32	zma-miR171b-5p	1	0	20	20
	hlu-miR171d-1	UAGAUAUAUUAUAGUUCUGCAGAAGCAGACAUGGCGUGAUAUUGAUUUGGCUCAUAUCUCAUAUAUGUUUGCUUCAUAUCANNNNNNNNNNNNNNNNNNNNNNNNNNNNNNNAGGCUCAGAGGAGGAAGAGAGACGAGCCGAAUCAAUAUCACUCUUGUAUGCCUUAUGCGUCUAAAUUUAUAUG	185	hlu-miR171d-1-3p	CGAGCCGAAUCAAUAUCACUC	135	155	ppe-miR171d-3p	0	0	21	21
				hlu-miR171d-1-5p	GUGAUAUUGAUUUGGCUCAUA	36	56	ppe-miR171d-5p	3	0	21	22
	hlu-miR171d-2	UAGAUAUAUUAUAGUUCUGCAGAAGCAGACAUGGCGUGAUAUUGAUUUGGCUCAUAUCUCAUAUAUGUUUGCUUCAUAUCAAUAUAUAUAUAAGGCUCUGAGGAGGAAGAGAGACGAGCCGAAUCAAUAUCACUCUUGUAUGCCUUUUGCGUCUAAAUUUAUAUG	165	hlu-miR171d-2-3p	CGAGCCGAAUCAAUAUCACUC	115	135	ppe-miR171d-3p	0	0	21	21
				hlu-miR171d-2-5p	GUGAUAUUGAUUUGGCUCAUA	36	56	ppe-miR171d-5p	3	0	21	22
MIR172	hlu-miR172	GAUUAAAAAGUCAUUGCUUGCAGGUGCAUCAUCAUCAAGAUUCACAAAGUGACAAUUAAUGCGUUUUUCNNNNNNNNNNNNNNNNNNNNNNNNNNCACCGUUUGAAGAGGGUAUAUAUAUUAUGAUCCCUUGAGAAUCUUGAUGAUGCUGCAUCAGCAAGCAUAUGACUAUGUAUAG	177	hlu-miR172-3p	UGAGAAUCUUGAUGAUGCUGCAU	131	153	aau-miR172	0	0	23	23
				hlu-miR172-5p	GCAUCAUCAUCAAGAUUCA	26	44	bra-miR172c-5p	0	0	19	21
	hlu-miR172b-1	CGAUUACCACUGCAGCAUCAUCAAGAUUCUCACAUGACGAUCUGAAAAUAAAGGGGCAGGUGGAGCUAGCAAUAUAAGCAGAUUAGCCCCACAAAAGAGCACUCUCCCCCAAAAAAGAGCGAUUAUGUGUGAAUCUUGAUGAUGCUCCAGUGGCAAACA	159	hlu-miR172b-1-5p	GCAGCAUCAUCAAGAUUCUCA	12	32	csi-miR172b-5p	1	0	21	21
				hlu-miR172b-1-3p	UGAAUCUUGAUGAUGCUCCA	130	149	vvi-miR172b	1	0	20	21
	hlu-miR172b-2	CGAUUACCACUGCAGCAUCAUCAAGAUUCUCACAUGACGAUCUGAAAAUAAAGGGGCAGGUGGAGCUAGCAAUAUAAGCAGAUUAGCCCCACAAAAGAGCACUCUCCCCCAAAAAAAGAGCCAUUGUGUGUGAAUCUUGAUGAUGCUCCAGUGGCAAACA	160	hlu-miR172b-2-5p	GCAGCAUCAUCAAGAUUCUCA	12	32	csi-miR172b-5p	1	0	21	21
				hlu-miR172b-2-3p	UGAAUCUUGAUGAUGCUCCA	131	150	vvi-miR172b	1	0	20	21
	hlu-miR172d	UUAAUAUUCGCGGGUGCGGCAUCAUCAAGAUUCACAAAACUUUAUAAAGGGAUUGAUCAUAUUCAUAGCUAGAUAUCGAUCGAGUACCCAGCAGCCGGCGGAGCUUAUCAUUUUGGCUUGNNNNNNNNNNNNNNNNNNNNNNNNNNNNNNNNNNNNNNNNNNNNNUCACAGAGCUGCCUUUAGUACUUGAAAGUUAAUCCCCUUUCAGAUCGAUUUAUGGGAAUCUUGAUGAUGCUGCAUCAGCAAAUAUAUG	253	hlu-miR172d-5p	GCGGCAUCAUCAAGAUUCACA	16	36	csi-miR172d-5p	0	0	21	21
				hlu-miR172d-3p	GGAAUCUUGAUGAUGCUGCAU	220	240	bra-miR172d-3p	0	0	21	21
MIR319	hlu-miR319b	UGUGAAAAUUGUAGAAAUGGGUGUUCCUUGCAACCCAAAACUGGUAUUGAUGUUCAGAUAGCACUUGUGCUAUUUGUUUUGGACUGAAGGGAGCUCCUAAUUCUUCUAUUUUCCUU	116	hlu-miR319b-3p	UUUGGACUGAAGGGAGCUCCU	78	98	aof-miR319b	0	0	21	21
	hlu-miR319i	UAAUAUUUAUUAAUUUAGAUAAUCUACAUUUGUUUUAGUUUACUUAUUAAUAAAUGGGUACCCAUGGAAAUUCCCCGCUCCGCCACCACGUAGAAUAUGCAGGGAAAGGGGCAGGGACGGGGAUUAAAAUGGUUAACGGGUAUGGGGUGAUGGGAGCACCCCUUGCUAUUUACUCGCCCCGUUUCUAUCCCUAAGUACCACUACUAUCAAACUAUGGAUAUGAUUCUAAAAAAAGUAUCAUGAAAGAACGUUUUUUCUUUCUUUCUACUAGAUUGUGUUGCAUGCAUCCAUCCAAAUAAAGGGCUGGAUUAUAUAAAUAAAUUUAUAAAU	330	hlu-miR319i-5p	UGGGGUGAUGGGAGCACCC	143	161	ptc-miR319i	3	0	19	22
MIR390	hlu-miR390-1	AGUACUAUUUAGAUUCUUGUUGGAGUUCUUGGUUUGGUGUGAUGAUUCCAAAGUAAAGGAGAAUCUGUAAAGCUCAGGAGGGAUAGCGCCGUGAGUAUGUAACUUAUCUUUUUUACAAUGAAAAAAGGGGUUUCAGAAAAGCUUGUACUGGCGCUAUCUAUCCUGAGUUUCAUGGCUUCUUCUUACUAUAUAUCUUCCUUACAAAAUCAGAUUCUGCACUCAAUAUAUAUUAGUUUG	237	hlu-miR390-1-5p	AAGCUCAGGAGGGAUAGCGCC	70	90	aof-miR390	0	0	21	21
				hlu-miR390-1-3p	CGCUAUCUAUCCUGAGUUUCA	152	172	cas-miR390a-3p	1	0	21	21
	hlu-miR390-2	GUAAAGCUCAGGAGGGAUAGCGCCGUGAGUAUGUAACUUAUCUUUUUUACAAUGAAAAAAGGGGUUUCAGAAAAGCUUGUACUGGCGCUAUCUAUCCUGAGUUUCA	106	hlu-miR390-2-5p	AAGCUCAGGAGGGAUAGCGCC	4	24	aof-miR390	0	0	21	21
				hlu-miR390-2-3p	CGCUAUCUAUCCUGAGUUUCA	86	106	cas-miR390a-3p	1	0	21	21
MIR393	hlu-miR393	AAAAGUAGUGCAACUAGAGAAAGCAUCCAAAGGGAUCGCAUUGAUCCAUCCUUACUAUUCUCCAUCAUUAUAUAUAUUAUUCCCUCCCAUUGUUUCGGAUCGAUCAUGCUAUCCCUUUGGAUUCCUCCUUUGGUCACUUACUCCA	145	hlu-miR393-5p	UCCAAAGGGAUCGCAUUGAUCC	26	47	cas-miR393-5p	0	0	22	22
				hlu-miR393-3p	AUCAUGCUAUCCCUUUGGAUU	103	123	csi-miR393c-3p	0	0	21	21
	hlu-miR393b	UGGAGUAAGUGACCAAAGGAGGAAUCCAAAGGGAUAGCAUGAUCGAUCCGAAACAGUGGGAGGGAAUAAUAUAUAUAAUGAUGGAGAAUAGUAAGGAUGGAUCAAUGCGAUCCCUUUGGAUGCUUUCUCUAGUUGCACUACUUUU	145	hlu-miR393b-3p	AUCAAUGCGAUCCCUUUGGA	101	120	zma-miR393b-3p	1	0	20	22
				hlu-miR393b-5p	﻿UCCAAAGGGAUAGCAUGAUC	25	44	ath-miR393b-5p	5	0	20	22
MIR394	hlu-miR394c	AGGGUUUCUCAGGGGCCUUGUUGCAGAUCCAGUUUGGCAUUCUGUCCGCCUCCAUUAUUACUCUUUUUUAUGUAUUGGUACAUCGCAUUGGAGGCAGCCAGCAUGUCAAACUGACUCUGUAAAUUUCUCUCUGAGAAACUUG	142	hlu-miR394c-5p	UUGGCAUUCUGUCCGCCUCCAU	34	55	mes-miR394c	1	0	22	22
MIR3946	hlu-miR3946	UUUAUGAACAUCUAGAUAUGUCAAAGACAAACUUGAUUUCUUACCAUUCAAGGCAAAACUGAAUAUUUUUGUGGAAAGAGGUUCAAAAUCAAGAAUGUCUAGAAAGACAAUAUAGGAAUAGUUUUCUUGUAGAGAAUGAGAUGAGAGCAUUGGUUCUUGUUUGUUUUCUAUAGAUACAGUGAAUUGAAGCAAUUUGUUUAGAAACAUCACAUGGUUAUUUC	221	hlu-miR3946-3p	UUGUAGAGAAUGAGAUGAGAGCA	127	149	csi-miR3946	2	0	23	24
MIR395	hlu-miR395a-1	UUUCCAAGAGCACAAAACACAAGCUAAUCAAGGUUUGAACUGGGAGAGUUUCCAGAGGAUUUGAAGUGUUUGGGAGGACUAGAGGCUGCUCUAUCACACCCACUCUAGUGGUUUCAAAAUUCAGAGGUGGAAAGGGAUUUAAUUGCUCUGUUUUCACUCUUGUUUGAAAUGUUCUUAGUUGUUUUGAGGUUAAGUCAAAUUCUGAAACUUUGAAGCUUCUAGGGGAUUUUGAAGUAGUUAGUGAUGAUGGAAAUGUGAUUUGGUGGCUAUUCUGAGCUUGGAAUUGAGCUUGAAUUAGUACUCUUGGCUU	310	hlu-miR395a-1-5p	UUGAAGUGUUUGGGAGGACU	61	80	cca-miR395a	1	0	20	21
	hlu-miR395a-2	UGUGUCAGCUGUCCCCUAGAGUUUCCUCGAACACUUCACUGGGAACUUUGAUCAAACUAUAGAUUGUGAAGGGUGCAAUGAUGAUAAGCCCACUGAAGUGUUUGGGGGAACUCUGGUUGCCAUCUGACUUU	131	hlu-miR395a-2-3p	UGAAGUGUUUGGGGGAACUCU	94	114	aof-miR395a	0	0	21	21
				hlu-miR395a-2-5p	GUUUCCUCGAACACUUCA	21	38	ppe-miR395a-5p	2	0	18	20
	hlu-miR395a-3	UGUGUCAGCUGUCCACUAGAGUUUCCUCGAACACUUCACUGGGAACUUUUAUCAAACCAUAGAUUGUGAAGGGUGCAAUGAUGAUAAGCCCACUGAAGUGUUUGGGGGAACUCUGGUUGCCAUCUGACUUU	131	hlu-miR395a-3-3p	UGAAGUGUUUGGGGGAACUCU	94	114	aof-miR395a	0	0	21	21
				hlu-miR395a-3-5p	GUUUCCUCGAACACUUCA	21	38	ppe-miR395a-5p	2	0	18	20
	hlu-miR395c	AUAUAGUUGAGUGUCUCCUGGAGUUCCUCUGAAGACUUCACUUGGGUUCUUCUAUAUCGAUCUAUACUUUAUUAAAACCCUAUUGAAGUGUUUGGGGGAACUCCCGGUGCCACUUGACUAGAA	123	hlu-miR395c-3p	UUGAAGUGUUUGGGGGAACUC	83	103	cme-miR395c	0	0	21	21
				hlu-miR395c-5p	GUUCCUCUGAAGACUUCA	23	40	bra-miR395c-5p	2	0	18	21
	hlu-miR395k	AAAGUCAGAUGGCAACCAGAGUUCCCCCAAACACUUCAGUGGGCUUAUCAUCAUUGCACCCUUCACAAUCUAUGGUUUGAUAAAAGUUCCCAGUGAAGUGUUCGAGGAAACUCUAGGGGACAGCUGACACA	131	hlu-miR395k-3p	GUGAAGUGUUCGAGGAAACUC	93	113	zma-miR395k-3p	1	0	21	21
				hlu-miR395k-5p	GUUCCCCCAAACACUUCA	21	38	mdm-miR395k	2	0	18	20
MIR396	hlu-miR396e	GUUUCUCUUCGUGAUCUUCCACAGCUUUCUUGAACUGUAAAUUAAAGGGGUAAAGAUUUAAUAAUCUACGACCCUGCAGCGCUGGCCGGAAUUUCUUAGACAGUUCAAGAAAACUGUGUAAAAUUACUGAGAGAGAUCG	139	hlu-miR396e-5p	UUCCACAGCUUUCUUGAACUGU	17	38	gma-miR396e	0	0	22	22
MIR397	hlu-miR397b-1	ACUGAAACGUCAUUGAGUGCAGCGUUGAUGAAGCUUCAACUUCAACUUCACCUUCAUUUCGAUCGGAAAAAAAUUAAUGAAAAUUAAAACUUCAUUGACGCUGCACUCAAUUAUGUUUCUAU	122	hlu-miR397b-1-5p	UCAUUGAGUGCAGCGUUGAUG	10	30	mes-miR397b	0	0	21	21
				hlu-miR397b-1-3p	AUUGACGCUGCACUCAAU	94	111	gma-miR397b-3p	0	0	18	21
	hlu-miR397b-2	UCCAGACUGAAACGUCGUUGAGUGCAGCGUUGAUGAAGUUUCAACUUCAACUUCAACUUCACCUUCAUUUCGAUCGGAAAUAAAUAAUGAAAAUUAAAACUUCAUUUACGCUGCACUCAAUUAUGUUUCUAUUCUUUC	138	hlu-miR397b-2-5p	UUGAGUGCAGCGUUGAUGAA	18	37	bdi-miR397b-5p	0	0	20	21
				hlu-miR397b-2-3p	ACGCUGCACUCAAUUAUG	108	125	eun-miR397b-3p	1	0	18	21
	hlu-miR397b-3	GAAAGAAUAGAAACAUAAUUGAGUGCAGCGUAAAUGAAGUUUUAAUUUUCAUUAUUAUUUUUUUUUUCCGAUCGAAAUGAAGGUGAAGUUGAAGGUUUGAAGUUGAAACUUCAUCAACGCUGCACUCAACGACGUUUCAGUCUGGA	146	hlu-miR397b-3-3p	AUCAACGCUGCACUCAACG	113	131	hvu-miR397b-3p	0	0	19	21
				hlu-miR397b-3-5p	AUUGAGUGCAGCGUAAAUGAA	18	38	bdi-miR397b-5p	2	0	21	21
MIR398	hlu-miR398	GGAGGUAGAGGAGUCUAACAGGGGUUGCCUGAGAACACAUGAAUAUAAUAUAAAUGUAUUAUUCCCAAUGUGAUUCGCUGUUUCAUGUGUUCUCAGGUCGCCCCUGCUGGGCUUCCCUCUACCGUU	126	hlu-miR398-3p	UGUGUUCUCAGGUCGCCCCUG	86	106	aof-miR398	0	0	21	21
MIR399	hlu-miR399b	CCGGUGGAAAAGAAUAACAGUGCAAUUCUCCUUUGGCAAAACAUAUAUGUAACACCAGAACUGUAGUACGUUCUUAAUGUUUCUUUCUUAAUUUAUUAUAAUGUUACACGGUACUACUCUAGUUUCUGCCAAAGGAGAAUUGCCCCGCAAUUCAACUCCACUAC	164	hlu-miR399b-3p	UCUGCCAAAGGAGAAUUGCCC	125	145	ppe-miR399b	0	0	21	21
				hlu-miR399b-5p	GUGCAAUUCUCCUUUGGCA	20	38	aof-miR399b	1	0	19	21
	hlu-miR399e	AAAAACAUGUACUUGGAUGAAGAACAGAGCUGGUGUAAUCUUUAAGAAAACCAGUGAUAGGGCUUCUCUUUCUUGGCACGUUUUUAGUGAUUUGAUCUAGCACUACGUACUAGUAAUAAUUUCAUUCUUGCCAAAGGGGAGUUGCCCUACGACUGUUUAGCUUAGUUAGCAUAUUACUGAUCUUUUCGAUCCAACUGAUCAUAUUAAA	208	hlu-miR399e-5p	GGGCUUCUCUUUCUUGGCA	60	78	zma-miR399e-5p	0	0	19	21
				hlu-miR399e-3p	UGCCAAAGGGGAGUUGCCCU	129	148	cme-miR399e	1	0	20	21
	hlu-miR399i-1	GUCAUCUAUAAGCAAACCAGUUAUAGGGCUUCUCUUUUUUGGCAAGUGUUGGUGAUUUGACCUAUAUAUAUAUAUCAUUAGUGUCAAUAUAAUCCCCAUACUUGCCAAAGGAGAGUUGCCCUAUGACUAAUUUAGCUUAAUUAGCAUAGG	150	hlu-miR399i-1-3p	UGCCAAAGGAGAGUUGCCCUA	103	123	stu-miR399i-3p	0	0	21	21
	hlu-miR399i-2	GUCAUCUAUAAGCAAGCCAGUUAUAGGGCUUCUCUUUCUUGGAAAGUGUGUUGGUGAUCCGACCUAUGUAUACUUGCCAAAGGAGAGUUGCCCUACGACUGUUUUAGCUUAAUUAGCAUAUU	122	hlu-miR399i-2-3p	UGCCAAAGGAGAGUUGCCCUA	75	95	stu-miR399i-3p	0	0	21	21
	hlu-miR399k	UGCUUUUGGUGGCGCAACAUUGCGCCGGCAAAGGUGGAUAUCUUUAGCAACACUUUUUUGCGUCGUUAAUAGUAGGUUUUUUAGUGGCGUGUUUUUGCACCAGUAAAGGUAGAGUCUUUUGCCGAAGUAAUUUUGCGCCAGUAAAAAUA	149	hlu-miR399k-3p	UGCCGAAGUAAUUUUGCGCC	120	139	osa-miR399k	4	0	20	21
MIR408	hlu-miR408	AAAAGGGGGAAGAGGGCACAGGGUGAGCCAGGGAAGAGGCAGUGCAUGAGUAGAGCCACAACAGGCUUCACAUUCUGUCGAAAGCUCCAUCCAUGCUCUGUCUGUUCCCUGUCUUGUUCUGUUUCACAUCCCCCUCUU	138	hlu-miR408-5p	GAGCCAGGGAAGAGGCAGU	25	43	bra-miR408-5p	0	0	19	21
MIR477	hlu-miR477e	AUUCAAGGCAUCGGUUGCUGACUCUCCCUCAAGGGCUUCUUAAUUAUGGCUCUAACUUAUAUCUAUACAAAACAAGGCCCAUGUGAGAAAUUUGAGAUGAUGAAAAGGUUUGGUGGCUUAAUUAAGGAGCCUGCGAGGGGGAGUACAGUAAGCUUUGCCUUGCCG	165	hlu-miR477e-5p	ACUCUCCCUCAAGGGCUUCU	21	40	csi-miR477e-5p	0	0	20	22
MIR482	hlu-miR482e	AGGAGAAGAGGGAAAGAGAGAAAGAGCUUGAGGAAAUUUUUGGCUAUGGGAGGUUUGGCAAGAAAUUAAUUCUGAUUUUAUUUUUUUCUUUCAUUUUUCUCUUGCCUAUUCCUCCCAUGCCAAGGAUUUCCUAUGGUUCCUCUUUUUCCCUUCUUACUUCA	161	hlu-miR482e-3p	UUGCCUAUUCCUCCCAUGCCAA	102	123	ppe-miR482e	0	0	22	22
MIR529	hlu-miR529b	UUAUAAUCAUCAAGACUAAUGGGAGAAGAGAGAGAGUACAGCUUUUUCUAUAACAUAUGCAUCAAGAUCAAGGCCUGAUCGNNNNNNNNNNNNNNNNNNNUCAGUUUCCCUCUUGAUGAGUUUGAUUAAGCUGUACCCUCUCUCUUCUCCUUCUUAUCUUUGAUGAAUACUG	172	hlu-miR529b-5p	AGAAGAGAGAGAGUACAGCUU	24	44	osa-miR529b	0	0	21	21
MIR535	hlu-miR535-1	UGGUUGUUAUGACAACGAGAGAGAGCACGCUUGUGUUGAUAUUCAUGAAAAGGAUCAAAACGUGAGUGUACACAUGCGUGCUCUCCCCCGUUGUCAUACAAUCU	104	hlu-miR535-1-5p	UGACAACGAGAGAGAGCACGC	10	30	aof-miR535	0	0	21	21
				hlu-miR535-1-3p	UGCUCUCCCCCGUUGUCAU	79	97	eun-miR535b-3p	2	0	19	20
	hlu-miR535-2	AGAUUGUAUGACAACGGGGGAGAGCACGCAUGUGUACACUCACGUUUUGAUCCUUUUCAUGAAUAUCAACACAAGCGUGCUCUCUCUCGUUGUCAUAACAACCA	104	hlu-miR535-2-3p	GUGCUCUCUCUCGUUGUCA	77	95	vca-miR535-3p	0	0	19	21
				hlu-miR535-2-5p	UGACAACGGGGGAGAGCACGC	9	29	aof-miR535	2	0	21	21
MIR827	hlu-miR827-1	CAGGCAUGGUGAUGGAUAUGUUUGUUGAUGGUCAUGUAACUGAAGGUGAACAACAGCAUCAACACUCAACAUGUACACCUAAUGGUUAGAUGACCAUCAACAAACACUUUCAUGAUACACAAUGCAAA	128	hlu-miR827-1-3p	UUAGAUGACCAUCAACAAACA	86	106	aof-miR827	0	0	21	21
				hlu-miR827-1-5p	UUUGUUGAUGGUCAUGUA	21	38	stu-miR827-5p	1	0	18	21
	hlu-miR827-2	GUGAUGGAUAUGUUUGUUGAUGGUCAUGUAACUGAAGGUGAACUACAGCAUCAACACUCAACAUGCACACCUAAUGGUUAGAUGACCAUCAACAAACACUUUCAUGAU	108	hlu-miR827-2-3p	UUAGAUGACCAUCAACAAACA	78	98	aof-miR827	0	0	21	21
				hlu-miR827-2-5p	UUUGUUGAUGGUCAUGUA	13	30	stu-miR827-5p	1	0	18	21
MIR828	hlu-miR828b-1	AAUCCUCUUUGUAACUUCUCUUGCUCAAAUGAGUAUUCCAGCUACUGUAGCUAUGUGCUUAUAUAUAUACAUGUGUGUGUAUGAAUUGGCUUCUGCUCUCUGAGAUACUCAUUUGAACAAGAAAUGUUACACAAAAGGGUA	141	hlu-miR828b-1-5p	UCUUGCUCAAAUGAGUAUUCCA	19	40	mes-miR828b	0	0	22	22
				hlu-miR828b-1-3p	UCAUUUGAACAAGAAAUGUUA	109	129	ptc-miR828b-3p	3	0	21	21
	hlu-miR828b-2	GGUGAUGAAGGUCCGAAGACGAGGCUGCCAAGCCAUACAAUCUUCUUGACCUUAUAAAAUACAAGUGACUUCUGUUAUCUUGCUCAAAUGAGUAUUCCAUGAACACUUCAUGUGGUGCAGGCUCUUAUCGGAGUCUGCAUCUAU	144	hlu-miR828b-2-3p	UCUUGCUCAAAUGAGUAUUCCA	78	99	mes-miR828b	0	0	22	22
MIR838	hlu-miR838	UGGUUGAUGGCUACAUUUUCUUGAAUGAGGUCAACCUUAUUUUGAAGAAUUAUAAUGUGCUGAAGGCGCAUAAUUUCAACAGCAGCCAAGUGCUCAGACGUCUGUGGUUGGGGGCAGCUCUCAUUAGCAGCUAUGAGAAGCAACGCUCCAUCCAUGAUGGCAGCACCAUUAAGCAUUGUAGCCAUAAGAA	190	hlu-miR838-3p	GCAGCUAUGAGAAGCAACGC	127	146	aly-miR838-5p	4	0	20	22
MIR10056	hlu-miR-10056	AGGAUGACAUAACAAAGGAAAGACAAGACAUGUGGAAGGUUAUUUUUCUUAAUAUAUAUUCAAUAUGGACUAAUUACACUAUUAGGUGUGCUUCUCGGCAAGAUAGCAAGUCAAUUAAUGAAGCUGUAUAAGAGGGAAGCUGUAUACAUAUUUAUGCAUGAGAUGCACAUUGCGUUAAGUUUUUUAUGACUUUUGUUCAAUUUCCAAACAUUUUACCAUAUACAGUCAAGAGUCAGAACAACUAUUCAUCGUAAAGGAAAAAUAAAUUUAACAAAAAAGUCUUGUGUAUACUUUGAAGUCAUAUA	305	hlu-miR-10056-3p	UUUCCAAACAUUUUACCAUA	201	220	hpo-miR-10056-3p	1	0	20	23
MIR10188	hlu-miR10188	CCACUUCAGUUGUGACCACUGGACUUGUUUCCCAUAGGUAAUUCUUUGAUCUUAUUCAAGGAUGGUUUGGUAUGGUAUGGUUUAGUUUUUACUAGUUGUGUUGAGUAAUUCUCUGAUUUUGCAGGUAUGGAGAACAAGCAGGGAAGGUCACAAAUGAAGGAC	162	hlu-miR10188-3p	UCUCUGAUUUUGCAGGUAUGGA	110	131	gma-miR10188	2	0	22	24
MIR1023	hlu-miR1023a	AUUUCUCUCUUUCCCUUUCUCUCUCUAUGUAUAUGUAUGUAUAUAUUCAAAACUGUGAAAGCUUUGGCAGAGUAGGGAGUAGGUGAAUCCAUAGGUUAAAUAUGUAUAUGGGCAGGUGGGGUUUUCAAUCAAUGUCCAUCUCCAUGUGAGGGAAAUAGAGAGAAAGAUUC	170	hlu-miR1023a-5p	CUCUCUUUCCCUUUCUCU	5	22	ppt-miR1023a-5p	3	0	18	22
MIR10420	hlu-miR10420	UUAAUGUUACAAACUAAAAUGUAUCAGAAUCCUUUGCCUCCUUUGGUCCCCCAAAAUUAUAGGCAAGAAAAUCUGAACCACCAUUAUUUUGGGUGUUUCCCUGAUCAGUUGUGACAAAUUAAUAUACAUUGAUCAAGUAUAUAUAUAUACAUAUAUACGUAUUGAUCAAGUAUAUAUAUAUAUGUACGUACGUAUUAUGUCGACCAUUUAUGGUCACAUUUUGUUUGUGCAUGGG	235	hlu-miR10420-5p	CUGAACCACCAUUAUUUU	73	90	gma-miR10420	2	0	18	19
MIR10437	hlu-miR10437-1	GCUCCCACAUAUGCAUGUCGCAUGCAAAUACAUUUCUACGUUCAAAUAUAUAUCUAUUGUUCAAACAUAUAGUUUUUGCUUUGUAACCAUGAAUGGUUAAUAGGUAGAAUUGGCAUUGUUCUCUUAUGAUUUUUGGAAUUAUAAAAGAUACGUGAAAAUGUGUAAGUUUGGAAUUAUUGGGUAACUUGCACCAUGUGUGCAUGGCCCAUGCACACGUGGGGUA	223	hlu-miR10437-1-5p	UAUUGUUCAAACAUAUAGUUUU	55	76	gma-miR10437	2	0	22	22
	hlu-miR10437-2	GCUCCCAUGUAUGCAUGUCGCAUGCAAAUACAUUUUUACGUUCAAAUAUAUGCCUAUUGUUCAAACAUAUAAUUUUUACUUUGUAACCAUGAAGGGUUAAAUAGGUAGAAUUAACAUUAUUUUUUUACGAUUUUAUGUGAAAAUGUGUAUGUUUGGAAUUAUUGGGCAACCUGUACCAUGUGUGCAUGACCCAUGCACACAUGGGGUA	208	hlu-miR10437-2-5p	UAUUGUUCAAACAUAUAAUUUU	55	71	gma-miR10437	2	0	22	22
	hlu-miR10437-3	GCGCCCACGUAUGCAUGUCUCAUGCAAAUGCAUUUUUACGUUAAAAUAUAUGCCUAUUGUUCAAACAUAUAAUUUUUACUUUGUACUCAUGAAGGGAUAAUAGGUAGAACUGACGUUAUUCUUUUACUACGUGUGCAUAACCCAUGCACACGUGGGGUA	159	hlu-miR10437-3-5p	UAUUGUUCAAACAUAUAAUUUU	55	76	gma-miR10437	2	0	22	22
MIR10440	hlu-miR10440	GAGAAUCAGAUAGUGACGAUACUUUAGAUCCAUAUUUCAAAAGAGUAAAGCAUGCAAAGCAUGAUGAUCGUAGUCAUAAUGAAAGUGUUUCGUUCCUAGAUACUCAGGAUUUAGGGAUCAUGCCAUCUGAUGGUUGCUUUGACACCUCUAGCUCCAUAGUUGAGGAACUUUUUGACUUUGAUGGGUCUGAUGAUCAUGUUCAUAUUUGGUUUGA	214	hlu-miR10440-5p	UAGUGACGAUACUUUAGAU	11	29	gma-miR10440	3	0	19	21
MIR10541	hlu-miR10541	AGUGGUCUUGCAUAUGGACAGCCUUGCAUAGCGAGGCCCUUAUCUGUGUCUCGCAUGGCCACUUGGAUGAUAGGCAAAGGGACGUGCGCGCGCAUCACGACACUUGGGCACCUAAGUGAGGUGAGGCGUGUCUGUGCAAGGUCCUGACAUGAGGCACGGGGGUCGUAUGUGUGAGGCCAUAGCGUGAGACGUAGGGGCAUGUCUGCCAAGCUAUUUCCAUCUGAAACCUAU	231	hlu-miR10541-5p	GCCACUUGGAUGAUAGGCAAA	58	78	sly-miR10541	4	0	21	22
MIR1090	hlu-miR1090	GUCUUGUUUGGUUGGGUUUUUAAAGCUUAAAAGUACUUUAAAAGUUUGGUUGGAUUUUCAAUCCAACUUAGCUUUUGACUCUAAAAAACUUUUUGAGGGGAAGUUAGGGCCUACUUGUGGCUUUUCAAUCCACCCAGCUUGUGGCUUUGCUUUUGAGCCAUGUAAAAGCUAUUCCCCACAAAGCUAGUAUUUGUAGCUUAAAGCCCAAAUAAAUAAAAA	219	hlu-miR1090-5p	UAAAAGCUAUUCCCCACAAA	163	182	smo-miR1090	4	0	20	21
MIR11036	hlu-miR11036	UAUAUAAGAGUACCCAAAAAGUUUGGAGGCAUUUGAGGAUGUUUUGAGAAGAGUUUUGGGGCGCCAAGUCAGAAGGAUCUGCGUUGCGUUGCCUCUAGGAGGCGAUGAGUUGCUGGUCCCUGGAAACACAACACAGGCGACGCAUCGCCUGGACAUUCUGUACAAGACCGUACAAUGAUGUGUUUUUGGCUCCAAAAUUCAAAUCAAAUGCUCUAAUCUCAUUGGUUGAGUCUAAUGAA	239	hlu-miR11036-5p	UUUGGAGGCAUUUGAGGAUG	22	41	seu-miR11036	3	0	20	24
MIR11079	hlu-miR11079	CGUAACUUGUGAAACUCUUAUUGUGGAAUGAACCUUGAUUAAAUUACAAGGCCUUCCUCGUAACUUAUAAUUGAAGCCUGGGGAGUGAAGCACCUUCUGCUGAUUUCCCCGUUGGUUAUGACGAAACCAAGUUUGAGUAAGACUCAUCAUCUAUAUGUUUAUAUAUAUAUAUAUGUAUGUAUGUAUACAGAGAAUGUGGCUUUUGCCUCAUUUAUUGUUAGGAGAAGGGGUUUGUUGUGGGAAGAUUUGAUAGCAUUAAUUAUGCUAUUUUUUGUGUCCAACAUGUCCUUCUUUAAUGAGGAUUCUCCAUUAAUAACAUUACAUAGUUUUA	331	hlu-miR11079-3p	UUGUGUCCAACAUGUCCUU	272	290	lja-miR11079-3p	3	0	19	23
MIR11123	hlu-miR11123	GGACACGAUAUAGAUGUUUAUUUGGCACCAUUAAUUGAUGAUUUGAAAGAUUUGUAUGAAAAUGGUGUUGAGGCAUAUGAUGGUUUUAAGAAAGAAGCUUUUAACUUAAAAGUUGUUUUGUUGUGGACUAUUAAUGAUUUCCCAGCUUAUGGUAAUCUAUCAGGGUUAAGCACAAAAGGUUACCAGGGAUGUCCAAUAUGUUGCACUAACACAAGGGCUAUUCGUCUGUCGAAUGGGCACAAAUUUGUUAUAUGGGUCAUAGACGAUAUUUGCCCCUAAAUCAUCAUUAUAGGGAAAAAAAAAAGCAUUUGAUGGUGAUA	320	hlu-miR11123-5p	UAUUUGGCACCAUUAAUUGAUG	19	40	lja-miR11123-3p	5	0	22	22
MIR11513	hlu-miR11513	GUAGCAUGAGAAAAUUGAAUUAGAGUAUNNNNNNNNNNNNNNNNNNUUGAGGCGGGGCGGCCCCGCCCCGUUUAAAUUCCUAGCGGGUCGGGGCUGCCCCGCCCCGCUUAAAUUCAUAGCGGGGCGGUGCCCCGCCCCGCCCCGCCCCCCCAUUUUGCCAUCCUUACCCACAAUUUAUUAAGCACACAAAUAAGGUUGCUUAUCUAGUCUAUCUAUUUCACGAUUUGACUAUGCGCU	237	hlu-miR11513-3p	UUAAAUUCCUAGCGGGUCGGGG	72	93	pab-miR11513	5	0	22	22
MIR12338	hlu-miR-12338	CUAUUUGGGCGAAGGAGUAGGGGUGAUCGAGCUUGAUGAAGUUGAGAAUAGCAGGGUCUUCGGUGUAUCUAUGCAAGCAUGGGUAUCCGAGGAAGACGAAGUUGCUACCUCUUCUUUAUCUUCUACCUCAAUCCGCUUCCUACCUUCCUACCCCAAAGGC	160	hlu-miR-12338-3p	GUUGCUACCUCUUCUUUA	101	118	mdo-miR-12338-5p	0	0	18	22
MIR1438	hlu-miR1438	CUAAGCGGGUGUUUGGUUUGGUGGGAAUGAGAAUGUCAAAUCUAACCCAUAUUUAAUAAAUUUAUUUUUAAUGGGUUAGUGGUUUGUGUUUCUAAGUGGGUUUCAUUUUUUUAGCUUAAUUGAAGGGUAAUCUUAACAUUUUUAAACACGUUUCACAUUCCCUUAAUCUAAACUCCCUCUCAUUCCCUUAAUCUAAACUCCCUCUAAC	208	hlu-miR1438-3p	AGGGUAAUCUUAACAUUUUUAA	124	145	osa-miR1438	2	0	22	22
MIR1516	hlu-miR1516a-1	GUAGCAGUUAACUACUUAAGUUUUUUUUUAUUGGCGAAAAUACCAUCCGUUCAUAUUUUGUUGCAGUCGUCAGUUUCAACUGUUACGUGUGUUUGUGACAUGUUGGUAAAAGUACAAAAUUAAAUGAAUAUUUCUUAUAAAAUAACUAAUUUAAUAAAUAUGUGCAGCAAAUUACCCAAGUUAUGAGCUCUUUUGUGACAAAAGUACUUAUGUUAUAAGCAAAAGUUGACAUCACGUAGUGAACUUAGCGGGCAAAAAAUAAAUAGCUGCAAAAAAAUUGGAUGGCAGGUUACUUUCGUCAGAAAAUAAUAAUUUGGGCACUUAAAUGCAAC	332	hlu-miR1516a-1-3p	CAAGUUAUGAGCUCUUUUGUGA	177	198	gma-miR1516a-5p	2	0	22	23
	hlu-miR1516a-2	UAUUUGUCAAAUUUUCAAAUGGAACUUUUCAAAUUUCAUUACUUAGGAAGAGUACUUGAUUUUAGCAUUUUGAAACACAAAAUAACAUUAUAUCUAGGUCAAGUUAUAAGCUUUUUUGAUUGACGUGCAAGCUGGAGUGAAAAACUGACAACUUGAAGAGUGCACGUUUGAGCAAUGAUUUGACAAGUU	189	hlu-miR1516a-2-3p	CAAGUUAUAAGCUUUUUUGA	100	119	gma-miR1516a-5p	1	0	20	23
MIR1877	hlu-miR1877-1	AUGAUGUAAUUGAUUACGUGUCAAUGAAAUUCUUAUGAUGUGGAGAUGACAUGUCAAUGAUGUGGCCGGUGACAUGGCUAAGGAUGUGGCGAUGACAUGUCGUUGUCAUGUGUCAAAACAAAACAGUGACACGUGUGAUAAUUUCAUGUG	150	hlu-miR1877-1-5p	AGAUGACAUGUCAAUGAUGUGG	44	65	osa-miR1877	2	0	22	24
	hlu-miR1877-2	AUUACGUGUCAAUGAAAUUCUUGUGACGUGGAGAUGACAUGUCAAUGAUGUGGUCGGUGACAUGGCUAAGGAUGUGGCGAUGACAUGUCAAUGAUGUGGUCGGUGACAUGGCUAAGGAUGUGGCGAUGACAUGUCAUUGCCAUGUGUCAAAACAAAACAGUGACACGUGUG	171	hlu-miR1877-2-5p	AGAUGACAUGUCAAUGAUGUGG	32	53	osa-miR1877	2	0	22	24
				hlu-miR1877-2-3p	GAUGACAUGUCAAUGAUGUGG	79	99	osa-miR1877	2	0	21	24
MIR2111	hlu-miR2111d	UUAAAUGAUAGUUUCUACAUGUUGAGUCAGGACCGGAUAAUCUGCAUCCUGAGGUUUAGAUCAUCACUUAACAUAUUUUGUUAAAUUAAAAUCUAGACCUUGAGAUGCAGAUUAUCUCUUCCUUUCUGGCAAUGUCACACUCGAUCAUUCAU	152	hlu-miR2111d-5p	UAAUCUGCAUCCUGAGGUUUA	38	58	ppe-miR2111d	0	0	21	21
				hlu-miR2111d-3p	GACCUUGAGAUGCAGAUUA	96	114	gma-miR2111d	2	0	19	21
MIR2592	hlu-miR2592b	NNNAUUUUGAUAAGUAACCAGUCAUUCUCCGACUGUGGACGACUGAGCUUGAUUCCUUAAGGUUAGUGAAAUCUGUUCCAUUUUGUAUUUGUUUGCUUGAUUUAGUACUUCAAUAUUGGGGUGUUAAAUGCUUGAGUGCUCUUGUUAGUACUGUGUGUAAACCUAUUAUGGUUGAUAAGGUUACUAAAGAUAGAUCAAUGAUAAAGUUUGCCCGAGUUCUUGUGGAUGUGGAAAUAGCUGAUAAUCCUCCUAAAAUUAUUAGCUACAUUAAUGAAAGGGGCAAUUAAUGGACCAGAUUAUUGAAUAUGAGUGGUUGCCUACAAAAUUUU	329	hlu-miR2592b-5p	AAAUGCUUGAGUGCUCUUGUU	126	146	mtr-miR2592b-3p	2	0	21	22
MIR3513	hlu-miR3513	AAGUGUUGUGCUUUGUGGUUUUGGCUUAUGGCAUUUUCUUAUUAUUGAUCAUGAGAGGAUAUUAAUAAGGAUUAUAUUAUGAAAAGUUUUGUUCUUACAUAAGCUAAGAUUUGAUGCAUGAUGAUAGGAUAGAAGUUCUAUUAUUAUAUGGGUGUUUGGAACCUUGUCUACUAUUACAUGUUGUUAUCCCUGUUUUCCACCCGUAACACAUGACAUGACCUAGUGGGUUCGUGGGCCCUCUUAAAGAGGUCCGGGCCCAUCCUGAGCCCAAUGAACGGGGAAGGAAAAAACCCUAGAUAACCCAAGCACCAUCGAGCCCAACAACG	326	hlu-miR3513-5p	UGAUAGGAUAGAAGUUCUAU	122	141	ahy-miR3513-3p	3	0	20	23
MIR3637	hlu-miR3637	UUGGAUAUGAGUAAGGCGUAUGAUCAAGUUGAAUGGUAUUUCUUAAAAAUAGUUAUGCUAAAACAUGGUUUUGCAACCCAUUGGGUGAAUUUGUUGAUGAAUUGUGUUUGUUCGGUUCACUAGUCAUUUAAUAUUAAUGGUGAGGUUAAAGGAAAAGUGCUUCCUUUGAGAGGAUUGCUUCAAGGUGAUCCACUUUCACCAUAUCUGU	208	hlu-miR3637-3p	UUGAUGAAUUGUGUUUGUUCGG	94	115	vvi-miR3637-5p	4	0	22	23
MIR4244	hlu-miR4244	CAAAAUUAUACAUAAUAAUCCUAUCUCGACCUUGUUGAUUCCUUGGAGAUAGUAAGCAGACAUCUUGUACUCCCUACUUUUUCAAGAUAUUUGAAAAAAUCGAGGAAUACUAGAUGAUUACAUUGACUCGGAUUACUAUUCCUAAGGCAUCCACUAGGUCUAUGAAUUUUUGUUAUUGAA	180	hlu-miR4244-5p	UUGUUGAUUCCUUGGAGAU	32	50	aly-miR4244	0	0	19	21
MIR5049	hlu-miR5049a	GCCUAUCAAAAAAUAUAUAUAUAUAUAUAUAUAUAUGUGUGUGUGUGUGUGUGUAUGGGUGCGUGCGCUUAGAGUACUUGAUCAAAGAAUCCCAUUUAGAGUGAAAGAGAGUCUCAGCAAAGAGAGAGACAUGUAGUGUUAGAGAGGAAAAAGUGAGGUUUUUCCUAAAUACUCGUAGUCUUUUCUUUGUUAGAGAUAGAGUGUUUUUUCCUACUAUAAGAUAAAUGGUAUUAUUAUUUGUGUUAUCC	248	hlu-miR5049a-3p	﻿UCCUAAAUACUCGUAGUCU	163	181	hvu-miR5049a	4	0	19	21
MIR5185	hlu-miR5185a-1	CCAGUUCUUGUUCAUUUUUCCUUGGAGUUUAAAAUGGAGAAGAAGCCAUUUAGAUAUUUUCAGAUGUGGAAAGAAGCUACAUCUUAUGAAGACAAGAUUCAUACUAGUUGGAACAUUCCAGUGGUUGGUACUGAAAUGUUUCAAGUGAUUUCUAAAUUGAAAAGAUUGAAACAUGUUUUUUCGGGUAUUAAUAGAGAAGGAUUUUCUAACAUUCAACAGACAGAAUUUAAGGCAAAUCUUUUACUGAGGGAGCUUCAGGAAAAACUGCAUAAGGACCCG	279	hlu-miR5185a-1-5p	UUCUUGUUCAUUUUUCCU	5	22	bdi-miR5185a-5p	3	0	18	22
	hlu-miR5185a-2	CCAGUUCUUGUUCAUUUUUCCUUGGAGUUUAAAAUGGAGAAGAAGCCAUUUAGAUACUUUCGGAUGUGGAAAGAAGCAACAUCUUAUGAAGACAAGAUUCAGACUAGUUGGAACAUUCCAGUGGUUGGUACUGAAAUGUUACAAGUGGUUUCUAAAUUGAAAAGAUUGAAACAGGUUUUUUCGAGUAUAAAUAGAGAAGGCUUUUCAGACAUUCAACAGACAGAAUUUAAGGCAAAUCUUUUACUGAGGGAGCUUCAGGAAAAACUGCAUAAGGACCCG	279	hlu-miR5185a-2-5p	﻿UUCUUGUUCAUUUUUCCU	5	22	bdi-miR5185a-5p	3	0	18	22
MIR5532	hlu-miR5532	AGGACUCGAACAUCCAUGCUCUUUAGCAUGAGAUUUUGAGUCUUGCGUGUCUACCAUUUCACCAGCAAGGCAUCUUGAAAGUGAAUCGUAUUCCAUGAAUAUGAUAUCUAUCCAGUGUGAUGUAUGGAAUAUAUGACAAAGGCAGAGUGUUAGAGUAUU	159	hlu-miR5532-3p	AUGGAAUAUAUGACAAAGG	124	142	osa-miR5532	0	0	19	22
MIR5752	hlu-miR5752a	UUGUUUGGUUCCGUAUAGCUCGGAAUGGGGCCAUUGUUGGGAUGGGUGGAGUUCUGAUUUGUGCCAUUGUUGGGUUGAGUAGAACUCGGAUUGAUGCCAUUAUUGAGCUAGGUAGGAACCGAAUUG	126	hlu-miR5752a-3p	CAUUGUUGGGUUGAGUAGAA	65	84	mtr-miR5752a	3	0	20	22
MIR6019	hlu-miR6019a	AUAACUCAUAUGUGCUUUGCAGAUGACUUGCUAUUGUUUAGCAGGGGUGAAUUCAAGGCAGCUUAUAUGUUAUUAAGAGGGUUCCAGUUAUUUUCAGAGGCUUCUGGUUUGAAGGCUAAUCAGAAGAAGUCUGCCAUUUAUGGAGGGGGACUGCAGGAGGAGGUCUGGUUACAGCUUAAGAGGUGACUGGCUUUCAGCGAAGCAGGCUCCCUUUUAAAUACUUAGGGAUGUCAAUAAGCAAUAAAAGAAUCUCCAAAGCUGAGUGUGAGUGUU	273	hlu-miR6019a-5p	UGCAGAUGACUUGCUAUUGUUU	18	39	nta-miR6019a	5	0	22	22
MIR6026	hlu-MIR6026	AUUUUCAAGAAAAAAAAUCAUCUCUCUCGAUAGGCCUCGAUGCAAAUAAUUGCAAUUAAUAAAAAGUGCAUGACUUUUCACUCGGGUGCCCGUUUGAAGUGAUUUUUUUUUUAAUUU	117	hlu-miR6026-3p	AUUAAUAAAAAGUGCAUGACUUUUCACU	55	82	stu-MIR6026	1	0	20	22
MIR6151	hlu-miR6151a	CACCAAGUCACUAUGUUGUCACAUCAGUUAGUACCCAUCUAUAAGUAGUAACCAUUGAGAAGUCUUCCAUAUAUAUAUGGGGGCACUCUUAAUGGUUACUACCCAUAGAUAGUUACUUAAUAUUAACCAUUGGAUUGAGA	140	hlu-miR6151a-3p	UUAAUAUUAACCAUUGGAUUGA	117	138	nta-miR6151a	5	0	22	22
MIR6170	hlu-miR6170	GUUUCAUAGUAAAUCAAGAAACAAAAGAGAGGGAGGGAGGUUAGAAUGGUGAAGAAGACAAAGUUAAUGUUUUUGUAAAAAAUGGUGAGAGUUUCUUUGAGGAUAUCAAAGACCUUCAUUGUUCUACACUCCGUCUUCUCCUUCUUCCUUGAAUUGAAUUGAGGU	165	hlu-miR6170-5p	CAAGAAACAAAAGAGAGGGA	15	34	hbr-miR6170	1	0	20	21
MIR6281	hlu-miR6281	GAUGAUUAGGUUAAAUGUCCAACACUUUCUACUUUUAUUUAUUUAUUUCUAAGGUCCUUUAGUACUGUGAUAAUUCUGAAGUGAGAAAGAUGAGUGAAUAAAAGAUGAAAUGAGUGAAAUGAUCUCAACGUGAUGUUGAGAUAAGCUUAGCUGAUAUAUAUAGAGAGAGUGUAACAGAAAUUAGUUACAACCGAAGGGAGACAGUUAGGCUGAGCUGCAGACAGCUGGAAGAACUAAUAACAGACUAACUAAACAGUCAUUAGCAGCUUAACUAAUCCCU	280	hlu-miR6281-3p	GAUAUAUAUAGAGAGAGUG	153	171	ppe-miR6281	3	0	19	22
MIR6287	hlu-miR6287	AAAUAAGAGAAAUUUGCGUCUAAAGUGCUUCAACUUUGUGUUUACUUACAGAUAAAUACUAAAACGUUGUUCAUUUUGGUGGUGAAAGUAUCAAAACGUGGACCAACCUUUAGCUGACUCGUGGCUAUUAAAUGGUCAAAAAUUAAACUUAAAUGUGGAUUGAAAUGCAAGAAAAAGUAACGUUUUGGUACUUUCACUGCCAAAAAAGAUGUUUUGGUACUUAAGUGUAAAAAAAGUGAAAGUUUUGGUACUUCAGUUGCAAAUAUCUCAUUAGCU	276	hlu-miR6287-3p	AAAAAGUGAAAGUUUUGG	231	248	ppe-miR6287	2	0	18	22
MIR7493	hlu-miR7493b	GUGUAUCAAGAGCAAAAUCCAGAUGUCAAAUCAAUGCGAGAUGUAAGAUAUCUAGUGUCAUAUUACCUUUUAUUUUUGCUAGGAAGUGUGAUAUUACUUAUUUUGGAUUUUUAUUUGGUUUAUUAAUGGAUUAGGCCUUUUCGAGUCGCUCAUUAAUUUUCUGCUCAGAUUGGAAAAGCAUGUGGAAUGAAGUGGAAAGCAAUGACAUAUGAGGUUUGUGCUACAUUUGUAUAUGA	236	hlu-miR7493b-5p	UUGGAUUUUUAUUUGGUUUAUU	103	124	gra-miR7493b	5	0	22	22
MIR7502	hlu-miR7502	UCUAAGUCACUUCGUCUUCUUCUAUUUUUUUCUCUCAUUUUUUUGUAAAGUGCUUUCUGUUUUUCAGAGAAGAAAAAAAUGGUGAGAACUCGUGGUGCUUCCU	103	hlu-miR7502-3p	UUUUUCAGAGAAGAAAAAAAUG	60	81	ghr-miR7502	5	0	22	22
MIR7752	hlu-miR7752	GUAACCAUUUGGUAUAGUGUAUUUUUGUAAAGUAUCGUUUUGGCACCCUAUAUUUACAUUAAUGGUCAUUUGGUACCAUAUGAUUGAUUAUUGAAAAAAUAGGGUACCAAAAUGAUAGUUUGCAAAAACACGGGUACCAAAUGAGUAAA	149	hlu-miR7752-3p	AAAAUGAUAGUUUGCAAAAACACG	109	132	bdi-miR7752-3p	3	0	24	25
MIR7982	hlu-miR7982a	UCUAACAUGGACGAUAAUGAUAUCUGCUUUAGCACAAAAUGGAUAUGGAGAAGAAGCUAUAAAGCUUUUUAACCAAAUGAGAUCGGAAGGUUUCGAACCCUGUGAUUAUGCAUUCGCUGGAGCAGUUAUAUCAUGUGCUGUUCUU	145	hlu-miR7982a-5p	AACAUGGACGAUAAUGAUAUCU	4	25	stu-miR7982a	5	0	22	22
MIR8037	hlu-miR8037	GUGUUCUUGGAUGGCUGGUAAGCCGAAGGGGCUGAAGCAGAUUGUUCCUGCUACUGCUGCUUUAGCAGUAGCUAUCUACAUAAUUUGGAGGAAUAGGAGCAAAUGUAUUUUUGAAUUGAGUUCGCUUUCUGUUGGCUUUGUAAUUCAAAUGAUCAAGAACUUUGUGAGGGGUAGGCUAACUAGGCUUCCUAAGAAGAA	198	hlu-miR8037-5p	AUAAUUUGGAGGAAUAGGA	80	98	stu-miR8037	0	0	19	22
MIR8175	hlu-miR8175	AACAAUUCACAUAGGAAUUAAGCACACAAAUCAUACAAAAUUCAUCAUUGUCUAACAUCACUUUAAGCACAAUUCAUAGUUUCAUCAUCGACCAAUGCUUUCAACAAGACCAAAAAAACUGGACUAAAAUUAAAGACAGAUUCCCACCUGUCAUUUGGAUCUUAUGAGUCGCUGUAGUAUAGUGGUAAGUAUUCCCACCUGUCACGCGGGUGACCCGGGUUUGAUCCCCGGCAACGGCGCCAAAAAAAUUUUGGCGUCGUUGCCGGGGACUAUUGUUAUUCGCCUUAAUUAUUCAAAUUUAUUUAUUUGUGACUAAUUAAUUUUUACUGUGGAAAUUUCA	340	hlu-miR8175-3p	GAUCCCCGGCAACGGCGCCA	223	242	ath-miR8175	0	0	20	20
MIR8655	hlu-miR8655	ACCUAACAUUUCAGGUACAAUAAAGGGCUAUGUGUGGCUGGACCUAAGGUGUCCAAUGAUGUAUGAUAGACUUAUGUCUGUUAGGCUCAAUUGUCAAACAUGUAUGGCGGACCUAAGUUGAUGUCUGGUAGGCUCGAUUGCCAAACUUGUAUGAUGGACUUAUGUCCAGGGCUUAAUUGCCACCCCUGUAUAAGCACUUAUCUUUUUAUUAUAUCUGUCUUGUUAUNN	228	hlu-miR8655-3p	UAUCUUUUUAUUAUAUCUGU	199	218	gra-miR8655	3	0	20	22
MIR8691	hlu-miR8691	AAAAGAAAGUUGUGAAUAGAAUAUCAUUAUUACAGUUACAGAGCAUAAAGAAAGAAAGUCAAGCACUUUUUGUUGUUGCUGCUGUGCUGUUUGAUUUGAUGAUCUAUGUAAAGUUUCUAGG	121	hlu-miR8691-3p	AGAGCAUAAAGAAAGAAAGUCAAG	78	94	gra-miR8691	6	0	24	24
MIR8721	hlu-miR8721a	AUUUCUCUCUUUCCCUUUCUCUCUCUAUGUAUAUGUAUGUAUAUAUUCAAAACUGUGAAAGCUUUGGCAGAGUAGGGAGUAGGUGAAUCGAUAGGUUAAAUAUGUAUAUGGGCAGGUGGGGUUUUCAAUCAAUGUCCAUCUCCAUGUGAGGGAAAUAGAGAGAAAGAUUC	170	hlu-miR8721a-3p	AUCGAUAGGUUAAAUAUGUA	87	106	gra-miR8721a	4	0	20	22
MIR8736	hlu-miR8736	GUACACUUUGUCGACGCUUUUUGCGAAAUGCUCCAGGAAAAGUUACUUUUACUAUUGCAUAUAUUUUGACUUUUGCAAUGCAAUUCGCGAAGACGCCAGGAAAAGUACUUUUAGUGACACUUUUUUGUGAAAUGUGCUAAGAGAAAAACCAUUAGCAGCGCAUUUUGCAAAUAUUGCCGAGAAAAGUGACUGCUACUAUUGCAUAUGUUUCGACUUUUGCCAGUGCGCAAUUUGAGAACGCGCUGGGAAAAGUGCUUUUAGUGGCGCUUUUCGCAAAAAGAGCUGGGAAAAAUGGUU	297	hlu-miR8736-5p	GUGAAAUGUGCUAAGAGAAAAA	127	148	gra-miR8736	5	0	22	22
MIR8781	hlu-miR8781b	UAUUAAAAAGGAUAGCUAGCUAGCAGAAAGAGUUGUCAAUUUUCAAUUUAUAAUUCCAAAAGCACAUUAAUUAUAGUACCUCUUUUUAUUUGGAAGAUUGAGGCAAGUAAUACCAUCCCCGGUCUUCCAAAUAUGAUAAAAGAAAGAUAGAACUAAUGGAAAAGGAAAUGUGUCUUCGGGCAAGGCUACUAGGUCAUUGUUUAAAGUUUCAAGUGAUUGAUAUUAAUCUGCUAAUAUAAUUAUAUUUUGAGAGUUUGUAAUACUCUUCUUUCUAGUAGGUGCUGCUUUCUAACA	294	hlu-miR8781b-5p	UUUUAUUUGGAAGAUUGAGG	84	103	gra-miR8781b	3	0	20	20
MIR9560	hlu-miR9560-1	ACAACAGGCAGCGCAACAAAUAUGAACUCUUAUCACAAGAAUUCAUAUUUGAUCCACCGCCUGUCCA	67	hlu-miR9560-1-3p	UCAUAUUUGAUCCACCGCCUGU	43	64	csi-miR9560-3p	2	0	22	24
				hlu-miR9560-1-5p	ACAGGCAGCGCAACAAAUAUGAA	4	26	csi-miR9560-5p	4	0	23	24
	hlu-miR9560-2	UAGACAACUUGUCUGAUAAUUCGACAACCCGUCUAAAAAUUCGACAGAUGGUUGAAAAUAUACGACGAUCUGUCUAAAAAUUAAACUACUUGUCUAAAUUUGACAGAUGGUCUAAAAUUAAGACAGGUGGUCGAAAAAAUAUGACUACUGGUCUGAAAUUUAGAUAGCUGGUCCAAAAUAUCAGACUCCUUGUCGA	196	hlu-miR9560-2-3p	ACAGGUGGUCGAAAAAAUAUGA	123	144	cas-miR9560	2	0	22	24
	hlu-miR9560-3	CCACUUGAGCAACAACAGGCAGCGCAACAAAUAUGAACUCUUAUCACAAGAAUUCAUAUUUGAUCCACCGCCUGUCCAUGCACAAGCAA	89	hlu-miR9560-3-3p	UCAUAUUUGAUCCACCGCCUGU	54	75	csi-miR9560-3p	2	0	22	24
				hlu-miR9560-3-5p	ACAGGCAGCGCAACAAAUAUGAA	15	37	csi-miR9560-5p	4	0	23	24
MIR9563	hlu-miR9563a	UAUUUUCAAGCAUGUUUAGCUUAAAAAUUUAGAGAAAAGUUUCUAGAUACCUCUGAAAUUCGAAACCCCUUUUUGAUUUUUUUUUUUGAAAAAUCAUGGACAAAACUGUGUAAACAUAUGAUUUUGUUGUUGAUUUGAUGUAGCCUAGGCUUUGGGUUAGUCAGUUUUUCCUCUGAUUUGUUGAAAUUUUGUGAAAAAAUGACCGAAAAUCCCAAUUUUAAAUUUUCGGGUUCUUGAGCCUUUGGAGAAUACUAAAGCUUCUUUCAGAAGCUUUGCAAAACCUUUGAAAUGC	292	hlu-miR9563a-5p	UAAAAAUUUAGAGAAAAGUU	22	41	bra-miR9563a-3p	3	0	20	22
MIR9743	hlu-miR9743	AUGAAAUCUGGAAAAUUUCUGGGCAGCAUGCACUGCCCAGAUUUUUUUGAAAAUUGAACACGUUUUCCUGAGCCAGAAGCCAUGAAAUUUGGUAAAAUGUUAGAUGAAAUCUGUAUAAGGAUCACAGAAAUUUUUUGGAAGAAAAUGAAAAAUGGUUAAAGAGUAAUGGUUUUUCAAAGUUUUCCCUAAUAAUCUGAAAAUGAAAUUUCUGGGCAGCAAAUACUGCCCAGAUUGUCUUGAAUUUUUG	247	hlu-miR9743-5p	AGAAAUUUUUUGGAAGAAAAUG	126	147	gma-miR9743	5	0	22	23
MIR9773	hlu-miR9773-1	CCAUUGUAAGAGUUGGCAUUGUCAUUCAAUGCACACAUUCAUUUUUGUGUUGUUUUGUGUUUUGUAACCACAGUGACUAAUUCAUACAAACA	92	hlu-miR9773-1-5p	UUCAUUUUUGUGUUGUUUUGUG	38	59	tae-miR9773	4	0	22	22
	hlu-miR9773-2	NUCAGGAAAAUCCUAAGAGCUGUAGUAAUCUAGCUGGCCUCUGGUGUUCAACUCUUACCUUGUAGUGCACCAAUUUUUUUUUUUAUAUUUAUUAAUUGUUAAGUGUUAGAAAUUGUAAUUUGAUUAUUUGAGUGUUAAGUGUAAAUUGUGUGAAUUAAUUUUUAUUUAUUUAAAUUAUUUUGUGAAUUAUGUGCAUAAGCUUGGAUUGGGUGCAUGAGAAUGUAUGGUUAGUAGUGAUAGACUUGUGUACUUGUGUGUGUGCAUGUACAUGGUAUGCAUGGUGAGCAUUUAAUAGAUUUCCAUGCAUUUAAUUUUCCUAUA	321	hlu-miR9773-2-3p	UAUUUAUUUAAAUUAUUUUGUGAA	163	186	tae-miR9773	5	0	24	24
	hlu-miR9773-3	AGGUACUCUACCAACUGAGCUAUAGCCCUUAUGCUUAUGAUACAUAUUUUAUCAUGUAAAUAAUUUCUUGUCAAGAUAGCUCUUUGAUUGGUAUUGCUUAUAAGUAAUAUUCAAUUUAUAAUCCAUCGAUGGGAUAGGUCCCCUUUUGUUUAUUUUGUUUUGUGAGGAUAAAAGACCUACUUAACUCAGUGGUUAGAGUAUUG	203	hlu-miR9773-3-3p	UUUUGUUUAUUUUGUUUUGUGA	144	165	tae-miR9773	4	0	22	22
	hlu-miR9773-4	AUUUUGUUUUUAUGUAUUUUGGUGAAGUUUAUACCAGAUAAUAUUUGUGUUUAUUUAAUUGCAGGUACAUUGAUUAUGGAUCCAUCAUAUGAUGAAGAGGGCGAUUCGUUUGUUGAUGAUCAUGGUAAUGGUCUGGAGGGGAUUAAUCCUACUGCACCAACAAAUACACAAGAUAAGAAGUA	182	hlu-miR9773-4-5p	UUUGUUUUUAUGUAUUUUGGUGAA	3	26	tae-miR9773	3	0	24	24

### Sheet: miR156 and miR172 information
miRNA	Length	Scaffold	Inicial position	Final position	Strand
hlu-miR156a	263	000695F	873585	873847	plus
hlu-miR156b-1	105	000727F	858746	858850	Plus
hlu-miR156b-2	97	000052F	866379	866475	Plus
hlu-miR156c	95	001809F	636232	636326	Plus
hlu-miR156d-1	123	010706F	12838	12960	Plus
hlu-miR156d-2	122	003103F	298126	298247	Plus
hlu-miR156d-3	133	000244F	943613	943745	Plus
hlu-miR156g	99	000727F	859806	859904	Plus
hlu-miR172	177	007325F	61759	61935	Plus
hlu-miR172b-1	159	000851F	691588	691746	Plus
hlu-miR172b-2	160	003014F	355291	355450	Plus
hlu-miR172d	253	002838F	473697	473949	Plus

### Sheet: miR156 and miR172 targets
Mature_Name	Targets_Ids	Expectation	miRNA_start	miRNA_end	Target_start	Target_end	miRNA_aligned_fragment	alignment	Target_aligned_fragment	Inhibition	Domain of targets
hlu-miR156a-3p	000695F.g53.t1	0.0	1	21	799	819	UGACAGAAGAGAGAGAGCACA	:::::::::::::::::::::	UGUGCUCUCUCUCUUCUGUCA	Cleavage	SPL
hlu-miR156a-3p	000727F.g5.t1	0.0	1	21	718	738	UGACAGAAGAGAGAGAGCACA	:::::::::::::::::::::	UGUGCUCUCUCUCUUCUGUCA	Cleavage	SPL
hlu-miR156a-3p	000488F.g16.t1	0.0	1	21	769	789	UGACAGAAGAGAGAGAGCACA	:::::::::::::::::::::	UGUGCUCUCUCUCUUCUGUCA	Cleavage	SPL
hlu-miR156a-3p	000026F.g5.t1	0.0	1	21	1288	1308	UGACAGAAGAGAGAGAGCACA	::::::::::::::::::::	CGUGCUCUCUCUCUUCUGUCA	Cleavage	SPL
hlu-miR156a-3p	004012F.g13.t1	0.0	1	21	982	1002	UGACAGAAGAGAGAGAGCACA	:::::::::::::::::::::	UGUGCUCUCUCUCUUCUGUCA	Cleavage	SPL
hlu-miR156a-3p	002483F.g13.t1	0.0	1	21	898	918	UGACAGAAGAGAGAGAGCACA	::::::::::::::::::::	CGUGCUCUCUCUCUUCUGUCA	Cleavage	SPL
hlu-miR172-3p	005200F.g4.t1	0.5	1	23	554	576	UGAGAAUCUUGAUGAUGCUGCAU	:::::::::::::.::::::::	UUGCAGCAUCAUCAGGAUUCUCA	Cleavage	AP2
hlu-miR172-3p	002392F.g2.t1	0.5	1	23	557	579	UGAGAAUCUUGAUGAUGCUGCAU	:::::::::::::.::::::::	UUGCAGCAUCAUCAGGAUUCUCA	Cleavage	AP2
hlu-miR172-3p	000296F.g13.t1	0.5	1	23	650	672	UGAGAAUCUUGAUGAUGCUGCAU	:::::::::::::.::::::::	CUGCAGCAUCAUCAGGAUUCUCA	Cleavage	AP2
hlu-miR172d-3p	010103F.g1.t1	0.5	1	21	1301	1321	GGAAUCUUGAUGAUGCUGCAU	:::::::::::::.::::::	CUGCAGCAUCAUCAGGAUUCC	Cleavage	AP2-like
hlu-miR172d-3p	005354F.g5.t1	0.5	1	21	1373	1393	GGAAUCUUGAUGAUGCUGCAU	:::::::::::::.::::::	CUGCAGCAUCAUCAGGAUUCC	Cleavage	AP2-like
hlu-miR172d-3p	004034F.g4.t3	0.5	1	21	1593	1613	GGAAUCUUGAUGAUGCUGCAU	:::::::::::::.::::::	CUGCAGCAUCAUCAGGAUUCC	Cleavage	AP2-like
hlu-miR172d-3p	000296F.g13.t1	1.0	1	21	650	670	GGAAUCUUGAUGAUGCUGCAU	:::::::::::::.:::::.	CUGCAGCAUCAUCAGGAUUCU	Cleavage	AP2

### Sheet: PEBP genes information
Gene ID	Gene name	Scalfold location	Strand	Subfamily
001871F.g15.t1	HlTFL5	001871F: 480922..482077	-	TFL
003286F.g2.t1	HlTFL6	003286F: 112342..113964	+	TFL
001792F.g24.t1	HlTFL4	001792F: 584738..586102	+	TFL
001424F.g20.t1	HlFT3	001424F: 300715..310439	+	FT
000173F.g6.t2	HlTFL3	000173F: 333216..334440	-	TFL
006271F.g5.t1	HlFT6	006271F: 116698..120031	-	FT
001424F.g29.t2	HlFT5	001424F: 492320..495114	+	FT
003834F.g13.t1	HlMFT2	003834F: 139914..142591	-	MFT
006711F.g6.t1	HlFT7	006711F: 146896..150262	+	FT
001987F.g13.t2	HlMFT1	001987F: 242959..245139	-	MFT
001424F.g15.t1	HlFT1	001424F: 230375..235886	+	FT
001424F.g14.t1	HlFT4	001424F: 220685..227238	+	FT
g119234.t1	HlTFL1	004379F: 47857..49390	-	TFL
g119311.t1	HlTFL2	004385F: 139267..142030	-	TFL
g140618.t1	HlFT2	007119F: 95137..97410	-	FT
g19360.t1	HlMFT3	000218F: 1243869..1246942	-	MFT
